# Astrocyte stimulation reopens the window of the critical period for the experience-dependent plasticity of retinogeniculate synapses

**DOI:** 10.64898/2026.01.14.699178

**Authors:** Congyun Jin, Yasuhiro Go, Junichi Nabekura, Madoka Narushima

## Abstract

A specific time window during which neural circuits undergo dramatic changes in response to individual experiences is known as the critical period (CP). Developing methods to reopen the CP after its closure could lead to the establishment of effective treatment approaches. The retinogeniculate (RG) synapses in the dorsal lateral geniculate nucleus (dLGN) undergo experience-dependent remodeling only during the limited period of development. We investigated the effects of astrocyte manipulation on the restoration of RG synapse plasticity after the CP termination. Astrocytic stimulation with the designer receptors exclusively activated by designer drugs (DREADD) after the CP closure caused RG synapse remodeling in the dark-reared mice but not in those reared in normal conditions. Single-nucleus RNA sequencing (snRNA-seq) of dLGN astrocytes implicated the underlying mechanisms of astrocyte-induced RG synaptic plasticity. Therefore, astrocytes can regulate the susceptibility of RG synapses to experience-dependent plasticity after CP termination.
