## Supplementary material for "Astrocyte stimulation reopens the window of the critical period for the experience-dependent plasticity of retinogeniculate synapses": Metascape-astrocyte-CNO vs Saline-common_Jin et al_20260111.xlsx

### Sheet: Common genes
GqD vs GqS UP ∩ RC vs RS UP (148)	GqD vs GqS DOWN ∩ RC vs RS DOWN (9)
Nox4	Zfp110
Itm2a	Adap2
P3h2	Lmo3
Maf	Grm8
Cfh	Olfm2
Adam32	Tmem200a
mt-Nd2	Gng7
ENSMUSG00000131393	Tmem88b
Colec12	Gm56698
mt-Cytb
Deptor
Pld2
Gm28750
Rhpn2
Cpt1a
Nxpe2
Gm44593
Rccd1
Rnls
Bnip3l
Gm26827
Rhoj
Mmut
Otx2
Mettl24
Slc1a4
Rida
A230009B12Rik
Hsd17b7
Igfbp2
Lcorl
Slc4a2
ENSMUSG00000123018
Tmem176b
ENSMUSG00000126836
Sqle
Pcdh10
Fam228a
Ap1s2
Ube3d
ENSMUSG00000127336
C1qb
Hspbap1
Dhcr7
Caln1
Bpgm
Lzts2
4930515L03Rik
Them4
Dynll2
Tmem44
Nod1
Lbr
Acly
ENSMUSG00000139549
Sh3rf3
2310010J17Rik
St6galnac5
Cpeb2
Ccdc171
Gm29478
ENSMUSG00000122749
Hes5
Rcl1
Zfp14
BC065397
Igsf11
3222401L13Rik
Snx18
ENSMUSG00000136307
Pcsk5
Ivns1abp
ENSMUSG00000124526
Eif2s3y
Arl2
Aldh1l1
Olig2
Rps6ka5
Gm29514
Ostm1
Tars3
Wasf2
D230022J07Rik
Hpgds
Gm16000
Tril
Dio2
Pdgfc
Ldlrad3
Ccdc148
ENSMUSG00000136145
Lpar6
Smc1a
Mrps28
Gpsm1
Ctdspl
Prmt2
Rpl23
Fuca1
Pgrmc1
Amotl2
Zmat1
Olig1
Heatr5a
Gm29642
Lurap1
Gm42508
Bend7
Col11a1
Gpr34
Cnpy2
Fmnl3
Rad50
Gm19522
Osbpl11
Tob1
Plekho1
Tkt
Rad51b
Gm12326
ENSMUSG00000127600
Orc1
A330040F15Rik
Stard13
Ctsb
Wipi1
Tmem219
H2aj
Pde11a
ENSMUSG00000128035
Zfyve1
Rhbdl3
Cnih4
Shld1
ENSMUSG00000123649
Rbks
Ezh1
Igsf21
8030442B05Rik
Samd12
Pkia
Kcnrg
Rbms2
Snx1
2310069G16Rik
ENSMUSG00000137137
Mef2a
Cyp51

### Sheet: Membership-Adhesion pathway
Search "adhesion" in term name or in desciption From Reactome Gene Sets, KEGG Pathway, WikiPathways, PANTHER Pathway
mmu04520, Adherens junction - Mus musculus (house mouse)(Pathway)
mmu04530, Tight junction - Mus musculus (house mouse)(Pathway)
R-MMU-9759476, Regulation of Homotypic Cell-Cell Adhesion(Pathway)
mmu04310, Wnt signaling pathway - Mus musculus (house mouse)(Pathway)
mmu04514, Cell adhesion molecules - Mus musculus (house mouse)(Pathway)
WP85, Focal adhesion(Pathway)
mmu04510, Focal adhesion - Mus musculus (house mouse)(Pathway)
mmu04015, Rap1 signaling pathway - Mus musculus (house mouse)(Pathway)
WP2841, Focal adhesion PI3K Akt mTOR signaling pathway(Pathway)
MyList	Gene ID	Membership: Adhesion	Membership Terms: Adhesion	KEGG Pathway	Biological Process (GO)	GOSlim (Ontology)
Gng7	14708	1	WP2841	(mmu04727)GABAergic synapse - Mus musculus (house mouse); (mmu05032)Morphine addiction - Mus musculus (house mouse); (mmu04713)Circadian entrainment - Mus musculus (house mouse)	GO:0007168 receptor guanylyl cyclase signaling pathway;GO:0045761 regulation of adenylate cyclase activity;GO:0001662 behavioral fear response	[GO:0023052] signaling; [GO:0005886] plasma membrane
Lzts2	226154	1	mmu04310	(mmu04310)Wnt signaling pathway - Mus musculus (house mouse)	GO:0060682 primary ureteric bud growth;GO:0060677 ureteric bud elongation;GO:0072197 ureter morphogenesis	[GO:0023052] signaling; [GO:0005829] cytosol; [GO:0005886] plasma membrane; [GO:0043226] organelle; [GO:0005856] cytoskeleton; [GO:0005815] microtubule organizing center; [GO:0048856] anatomical structure development; [GO:0007010] cytoskeleton organization; [GO:0012501] programmed cell death; [GO:0000910] cytokinesis; [GO:0000278] mitotic cell cycle; [GO:0006913] nucleocytoplasmic transport; [GO:…
Igsf11	207683	1	mmu04514	(mmu04514)Cell adhesion molecules - Mus musculus (house mouse)	GO:0061885 positive regulation of mini excitatory postsynaptic potential;GO:0061884 regulation of mini excitatory postsynaptic potential;GO:1900273 positive regulation of long-term synaptic potentiation	[GO:0043226] organelle; [GO:0005886] plasma membrane; [GO:0007155] cell adhesion; [GO:0023052] signaling; [GO:0050877] nervous system process
Wasf2	242687	1	mmu04520	(mmu05100)Bacterial invasion of epithelial cells - Mus musculus (house mouse); (mmu04520)Adherens junction - Mus musculus (house mouse); (mmu04666)Fc gamma R-mediated phagocytosis - Mus musculus (house mouse)	GO:0072673 lamellipodium morphogenesis;GO:2000601 positive regulation of Arp2/3 complex-mediated actin nucleation;GO:0051127 positive regulation of actin nucleation	[GO:0043226] organelle; [GO:0005856] cytoskeleton; [GO:0008092] cytoskeletal protein binding; [GO:0007010] cytoskeleton organization; [GO:0048856] anatomical structure development; [GO:0005886] plasma membrane; [GO:0023052] signaling; [GO:0034330] cell junction organization; [GO:0031410] cytoplasmic vesicle; [GO:0005768] endosome; [GO:0048870] cell motility; [GO:0016192] vesicle-mediated transpor…
Pdgfc	54635	1	WP85,mmu04510,mmu04015,WP2841	(mmu05218)Melanoma - Mus musculus (house mouse); (mmu01521)EGFR tyrosine kinase inhibitor resistance - Mus musculus (house mouse); (mmu04540)Gap junction - Mus musculus (house mouse)	GO:0007171 activation of transmembrane receptor protein tyrosine kinase activity;GO:0048008 platelet-derived growth factor receptor signaling pathway;GO:0048144 fibroblast proliferation	[GO:0098772] molecular function regulator activity; [GO:0048018] receptor ligand activity; [GO:0023052] signaling; [GO:0005829] cytosol; [GO:0048856] anatomical structure development; [GO:0043226] organelle; [GO:0005634] nucleus; [GO:0005886] plasma membrane; [GO:0005576] extracellular region; [GO:0005615] extracellular space; [GO:0048870] cell motility; [GO:0036211] protein modification process
Lpar6	67168	1	WP2841	(mmu04072)Phospholipase D signaling pathway - Mus musculus (house mouse); (mmu04151)PI3K-Akt signaling pathway - Mus musculus (house mouse); (mmu04080)Neuroactive ligand-receptor interaction - Mus musculus (house mouse)	GO:0001835 blastocyst hatching;GO:0035188 hatching;GO:0071684 organism emergence from protective structure	[GO:0023052] signaling; [GO:0060089] molecular transducer activity; [GO:0005886] plasma membrane; [GO:0048856] anatomical structure development
Amotl2	56332	1	mmu04530	(mmu04530)Tight junction - Mus musculus (house mouse)	GO:0003365 establishment of cell polarity involved in ameboidal cell migration;GO:0001886 endothelial cell morphogenesis;GO:0035329 hippo signaling	[GO:0031410] cytoplasmic vesicle; [GO:0043226] organelle; [GO:0005768] endosome; [GO:0023052] signaling; [GO:0005886] plasma membrane; [GO:0007010] cytoskeleton organization; [GO:0048870] cell motility; [GO:0048856] anatomical structure development; [GO:0007163] establishment or maintenance of cell polarity
Col11a1	12814	1	WP85,WP2841	(mmu04974)Protein digestion and absorption - Mus musculus (house mouse); (mmu04820)Cytoskeleton in muscle cells - Mus musculus (house mouse)	GO:0035989 tendon development;GO:0001502 cartilage condensation;GO:0050910 detection of mechanical stimulus involved in sensory perception of sound	[GO:0005198] structural molecule activity; [GO:0050877] nervous system process; [GO:0048856] anatomical structure development; [GO:0005576] extracellular region; [GO:0005615] extracellular space; [GO:0031012] extracellular matrix; [GO:0030312] external encapsulating structure; [GO:0030198] extracellular matrix organization; [GO:0030154] cell differentiation; [GO:1901135] carbohydrate derivative m…
Ctsb	13030	1	R-MMU-9759476	(mmu04924)Renin secretion - Mus musculus (house mouse); (mmu04612)Antigen processing and presentation - Mus musculus (house mouse); (mmu04142)Lysosome - Mus musculus (house mouse)	GO:0097067 cellular response to thyroid hormone stimulus;GO:0006590 thyroid hormone generation;GO:0097066 response to thyroid hormone	[GO:0003824] catalytic activity; [GO:0016787] hydrolase activity; [GO:0140096] catalytic activity, acting on a protein; [GO:0043226] organelle; [GO:0005739] mitochondrion; [GO:0012501] programmed cell death; [GO:0005576] extracellular region; [GO:0005615] extracellular space; [GO:0005886] plasma membrane; [GO:0005773] vacuole; [GO:0005764] lysosome; [GO:0031410] cytoplasmic vesicle; [GO:0030163] …
H2aj	232440	1	R-MMU-9759476	(mmu03082)ATP-dependent chromatin remodeling - Mus musculus (house mouse); (mmu05322)Systemic lupus erythematosus - Mus musculus (house mouse); (mmu04217)Necroptosis - Mus musculus (house mouse)	GO:0031507 heterochromatin formation;GO:0045814 negative regulation of gene expression, epigenetic;GO:0040029 epigenetic regulation of gene expression	[GO:0003677] DNA binding; [GO:0005198] structural molecule activity; [GO:0043226] organelle; [GO:0005694] chromosome; [GO:0005634] nucleus

### Sheet: Membership-Adhesion BP
Search "adhesion" in term name or in desciption From GO Biological process
GO:1905609, positive regulation of smooth muscle cell-matrix adhesion(Pathway)
GO:2000097, regulation of smooth muscle cell-matrix adhesion(Pathway)
GO:0070487, monocyte aggregation(Pathway)
GO:0070486, leukocyte aggregation(Pathway)
GO:0006910, phagocytosis, recognition(Pathway)
GO:0098743, cell aggregation(Pathway)
GO:0070527, platelet aggregation(Pathway)
GO:0034109, homotypic cell-cell adhesion(Pathway)
GO:0007159, leukocyte cell-cell adhesion(Pathway)
GO:0001954, positive regulation of cell-matrix adhesion(Pathway)
GO:0007156, homophilic cell adhesion via plasma membrane adhesion molecules(Pathway)
GO:0001952, regulation of cell-matrix adhesion(Pathway)
GO:0010811, positive regulation of cell-substrate adhesion(Pathway)
GO:1903038, negative regulation of leukocyte cell-cell adhesion(Pathway)
GO:0098742, cell-cell adhesion via plasma-membrane adhesion molecules(Pathway)
GO:0022408, negative regulation of cell-cell adhesion(Pathway)
GO:0010810, regulation of cell-substrate adhesion(Pathway)
GO:1903039, positive regulation of leukocyte cell-cell adhesion(Pathway)
GO:0007162, negative regulation of cell adhesion(Pathway)
GO:0022409, positive regulation of cell-cell adhesion(Pathway)
GO:1903037, regulation of leukocyte cell-cell adhesion(Pathway)
GO:0098609, cell-cell adhesion(Pathway)
GO:0022407, regulation of cell-cell adhesion(Pathway)
GO:0045785, positive regulation of cell adhesion(Pathway)
GO:0007267, cell-cell signaling(Pathway)
GO:0030155, regulation of cell adhesion(Pathway)
GO:0007155, cell adhesion(Pathway)
MyList	Gene ID	Membership: Adhesion	Membership Terms: Adhesion
Grm8	14823	1	GO:0007267
Cfh	12628	1	GO:0070487,GO:0070486,GO:0070527,GO:0034109,GO:0007159,GO:0098609,GO:0007155
Adam32	353188	1	GO:0007155
Colec12	140792	1	GO:0006910
Pld2	18806	1	GO:0045785,GO:0030155
Igfbp2	16008	1	GO:1903039,GO:0022409,GO:1903037,GO:0022407,GO:0045785,GO:0030155
Slc4a2	20535	1	GO:1903038,GO:0022408,GO:0007162,GO:1903037,GO:0022407,GO:0030155
Pcdh10	18526	1	GO:0007156,GO:0098742,GO:0098609,GO:0007155
Hes5	15208	1	GO:0007155
Igsf11	207683	1	GO:0007156,GO:0098742,GO:0098609,GO:0007267,GO:0007155
Pcsk5	18552	1	GO:1905609,GO:2000097,GO:0001954,GO:0001952,GO:0010811,GO:0010810,GO:0045785,GO:0030155
Arl2	56327	1	GO:0010811,GO:0010810,GO:0045785,GO:0030155
Dio2	13371	1	GO:0007267
Col11a1	12814	1	GO:0098743
Igsf21	230868	1	GO:0007267
